# Midgut damage triggers thromboxane A_2_–dependent hemocyte recruitment in *Culex pipiens molestus*

**DOI:** 10.64898/2026.07.02.735721

**Authors:** Dawon Lee, Du-Yeol Choi, Dongjun Kang, Singeun Oh, Arwa Shatta, Myung-hee Yi, Jun Ho Choi, Yun Soo Jang, Chaerin Park, In-Yong Lee, Ju Yeong Kim

## Abstract

Mosquitoes transmit diverse pathogens through repeated blood feeding, a process that subjects the midgut to significant mechanical stress and cellular damage. While hemocyte association with the midgut is known to occur following injury, the mechanisms promoting their recruitment remain poorly defined. Given the conserved roles of eicosanoid signaling in injury responses, we hypothesized that thromboxane A_2_ (TXA_2_) mediates hemocyte recruitment to the damaged midgut. Here, we demonstrate that chemically induced midgut damage significantly increases both the number of hemocytes attached to the midgut and those in circulation. Pharmacological inhibition of cyclooxygenase suppresses hemocyte recruitment whereas supplementation with a stable TXA_2_ analog restores the response, indicating that TXA_2_ signaling is required for this process. To identify candidate enzymes involved in TXA_2_ biosynthesis, we performed *in silico* docking analyses and identified two cytochrome P450 (CYP) candidates. Among these, *CYP6D3* was shown to be strongly upregulated in hemocyte populations following midgut damage. RNA interference-mediated knockdown of *CYP6D3* significantly reduced both hemocyte recruitment to the midgut and systemic TXB_2_ levels, supporting its role in the eicosanoid-mediated immune response. Together, our findings demonstrate that TXA_2_ signaling drives hemocyte recruitment to the damaged mosquito midgut and suggest a conserved lipid-mediated mechanism underlying insect tissue-associated immune responses that may influence vector competence.
