## Appendix A for "Midgut damage triggers thromboxane A_2_–dependent hemocyte recruitment in *Culex pipiens molestus*"

### Sheet: AppendixA
Alphafold preexisting data in UniProt
	Probable cytochrome P450 9h1		A0A8D8FNP2	273
N	Probable cytochrome P450 9f2	9f2	A0A8D8ANM6	573
N	Probable cytochrome P450 6g2	6g2	A0A8D8B0Y9
N	Probable cytochrome P450 6d5	6d5	A0A8D8DC60
N	Probable cytochrome P450 6a23	6a23	A0A8D8FM25	499
N	Probable cytochrome P450 6a21			104
N	Probable cytochrome P450 6a20	6a20	A0A8D8BK47	318
N	Probable cytochrome P450 6a18	6a18	A0A8D8BGZ4	465
N	Probable cytochrome P450 6a14	6a14	A0A8D8BY87	517
N	Probable cytochrome P450 6a13	6a13	A0A8D8BC63	332
N	Probable cytochrome P450 4ac2	4ac2	A0A8D8NCY3	470
N	Probable cytochrome P450 313b1		A0A8D8ANX6	263
N	Probable cytochrome P450 28d1	28d1	A0A8D8BDA6	510
N	Probable cytochrome P450 28a5	28a5	A0A8D8F9A3	389
Y	Cytochrome P450 CYP9J46	9j46	G4WWE6	539
N	Cytochrome P450 CYP6AA9	6aa9	A0A0E3LY32	515
	Cytochrome P450 CYP6 family-like protein			133
N	Cytochrome P450 9J34	9j34	A0AA95Z4L9	534
Y	Cytochrome P450 9e2	9e 20	A0A8D8ARD6	534
	Cytochrome P450 9c1(9j34랑 같이 나옴? )		A0A8D8MJ69	102
Y	Cytochrome P450 9b2		A0A8D8ANK7	532
Y	Cytochrome P450 9b1(9j42)	9b1	B0W6Y4	534
Y	Cytochrome P450 93A3 (6AA7)	93a3	B0WFC3	509
Y	Cytochrome P450 82A2 (6AA8)	82a2	B0WFC2	491
Y	Cytochrome P450 71B38 (6CC2)	71b38	B0WFB8	491
Y	Cytochrome P450 71B36 (6M12)	71b36	B0XCA2	491
Y	Cytochrome P450 6j1 (6AG9)	6j1	B0W670	500
N	Cytochrome P450 6g1	6g1	A0A8D8FEK1	457
N	Cytochrome P450 6d3	6d3	A0A8D8A7R4	521
Y	Cytochrome P450 6d1	6d1	B0X2R1	668
	Cytochrome P450 6B5		A0A8D8C306	119
Y	Cytochrome P450 6B1		B0XHL6	508
Y	Cytochrome P450 6a9	6a9	B0XCA3	508
N	Cytochrome P450 6a8	6a8	A0A8D8BXN4	511
	Cytochrome P450 6a22		A0A8D8N120	147
N	Cytochrome P450 6a2	6a2	A0A8D8K2K6	391
N	Cytochrome P450 6A1	6a1	A0A8D8CY18	507
Y	Cytochrome P450 52A5	52a5	B0WTP7	540
N	Cytochrome P450 4V2	4v2	A0A8D8GLB7	537
	Cytochrome P450 4p1		A0A8D8B9S3	236
	Cytochrome P450 4h31	4h31	A0A089PAF8	505
N	Cytochrome P450 4g15	4g15	A0A8D8A332	586
Y	Cytochrome P450 4F14	4f14	B0WTX5	508
N	Cytochrome P450 4d2	4d2	A0A8D8AXJ2	540
N	Cytochrome P450 4c3	4c3	A0A8D8G938	513
N	Cytochrome P450 4c21	4c21	A0A8D8K0C1	527
N	Cytochrome P450 4C1	4c1	A0A8D8BEZ0	511
N	Cytochrome P450 3A27	3a27	A0A8D8NIU1	451
Y	Cytochrome P450 3A19	3a19	B0X3S8	479
N	Cytochrome P450 307a1	307a1	A0A8D7ZU70	569
Y	Cytochrome P450 26B1	26b1	B0W672	499
Y	Cytochrome P450 17A1	17a1	B0WTP5	540
Y	CYTOCHROME P450 18A1	18a1	B0W1X3	533
